# Ultra-Efficient Short Read Sequencing of T Cell Receptor Repertoires

**DOI:** 10.1101/494062

**Authors:** Janelle M. Montagne, Xuwen Alice Zheng, Iago Pinal-Fernandez, Jose C. Milisenda, Lisa Christopher-Stine, Thomas E. Lloyd, Andrew L. Mammen, H. Benjamin Larman

## Abstract

T cell receptor (TCR) repertoire sequencing is increasingly employed to characterize adaptive immune responses. However, current TCR sequencing methodologies are complex and expensive, limiting the scale of feasible studies. Here we present Framework Region 3 AmplifiKation sequencing (FR3AK-seq), a simplified multiplex PCR-based approach for the ultra-efficient analysis of TCR complementarity determining region 3 (CDR3) repertoires. By using minimal primer sets targeting a conserved region adjacent to CDR3, undistorted amplicons are analyzed via short read, single-end sequencing. We find that FR3AK-seq is sensitive and quantitative, performing comparably to two industry standards. FR3AK-seq was utilized to quickly and inexpensively characterize the T cell infiltrates of muscle biopsies obtained from 145 patients with idiopathic inflammatory myopathies and controls. A cluster of related TCRs was identified in samples from patients with sporadic inclusion body myositis, suggesting the presence of a shared antigen-driven response. The ease and minimal cost of FR3AK-seq removes critical barriers to routine, large-scale TCR CDR3 repertoire analyses.
