## SupplementalFile1 for "Ultra-Efficient Short Read Sequencing of T Cell Receptor Repertoires"

### Sheet: Sheet1
P7 Primers	Sequence	Barcode
BC_A1_P7_PRIMER	CAAGCAGAAGACGGCATACGAGATGACTGACTGTGACTGGAGTTCAGACGTGTGCTCTTCCGATCT	GACTGACT
BC_A2_P7_PRIMER	CAAGCAGAAGACGGCATACGAGATGCATGCATGTGACTGGAGTTCAGACGTGTGCTCTTCCGATCT	GCATGCAT
BC_A3_P7_PRIMER	CAAGCAGAAGACGGCATACGAGATATCGATCGGTGACTGGAGTTCAGACGTGTGCTCTTCCGATCT	ATCGATCG
BC_A4_P7_PRIMER	CAAGCAGAAGACGGCATACGAGATCTAGCTAGGTGACTGGAGTTCAGACGTGTGCTCTTCCGATCT	CTAGCTAG
BC_A5_P7_PRIMER	CAAGCAGAAGACGGCATACGAGATGTACGTACGTGACTGGAGTTCAGACGTGTGCTCTTCCGATCT	GTACGTAC
BC_A6_P7_PRIMER	CAAGCAGAAGACGGCATACGAGATGTCAGTCAGTGACTGGAGTTCAGACGTGTGCTCTTCCGATCT	GTCAGTCA
BC_A7_P7_PRIMER	CAAGCAGAAGACGGCATACGAGATACGTACGTGTGACTGGAGTTCAGACGTGTGCTCTTCCGATCT	ACGTACGT
BC_A8_P7_PRIMER	CAAGCAGAAGACGGCATACGAGATATGCATGCGTGACTGGAGTTCAGACGTGTGCTCTTCCGATCT	ATGCATGC
BC_A9_P7_PRIMER	CAAGCAGAAGACGGCATACGAGATCTGACTGAGTGACTGGAGTTCAGACGTGTGCTCTTCCGATCT	CTGACTGA
BC_A10_P7_PRIMER	CAAGCAGAAGACGGCATACGAGATAGTCAGCTGTGACTGGAGTTCAGACGTGTGCTCTTCCGATCT	AGTCAGCT
BC_A11_P7_PRIMER	CAAGCAGAAGACGGCATACGAGATCAGTCGACGTGACTGGAGTTCAGACGTGTGCTCTTCCGATCT	CAGTCGAC
BC_A12_P7_PRIMER	CAAGCAGAAGACGGCATACGAGATACGTAGCAGTGACTGGAGTTCAGACGTGTGCTCTTCCGATCT	ACGTAGCA
BC_B1_P7_PRIMER	CAAGCAGAAGACGGCATACGAGATGATCGATAGTGACTGGAGTTCAGACGTGTGCTCTTCCGATCT	GATCGATA
BC_B2_P7_PRIMER	CAAGCAGAAGACGGCATACGAGATCGTATCGAGTGACTGGAGTTCAGACGTGTGCTCTTCCGATCT	CGTATCGA
BC_B3_P7_PRIMER	CAAGCAGAAGACGGCATACGAGATCATGTCAGGTGACTGGAGTTCAGACGTGTGCTCTTCCGATCT	CATGTCAG
BC_B4_P7_PRIMER	CAAGCAGAAGACGGCATACGAGATCGTACATGGTGACTGGAGTTCAGACGTGTGCTCTTCCGATCT	CGTACATG
BC_B5_P7_PRIMER	CAAGCAGAAGACGGCATACGAGATACTGAGTCGTGACTGGAGTTCAGACGTGTGCTCTTCCGATCT	ACTGAGTC
BC_B6_P7_PRIMER	CAAGCAGAAGACGGCATACGAGATCGATCGTGGTGACTGGAGTTCAGACGTGTGCTCTTCCGATCT	CGATCGTG
BC_B7_P7_PRIMER	CAAGCAGAAGACGGCATACGAGATTGACTGCGGTGACTGGAGTTCAGACGTGTGCTCTTCCGATCT	TGACTGCG
BC_B8_P7_PRIMER	CAAGCAGAAGACGGCATACGAGATTGCATGAGGTGACTGGAGTTCAGACGTGTGCTCTTCCGATCT	TGCATGAG
BC_B9_P7_PRIMER	CAAGCAGAAGACGGCATACGAGATGTACGAGTGTGACTGGAGTTCAGACGTGTGCTCTTCCGATCT	GTACGAGT
BC_B10_P7_PRIMER	CAAGCAGAAGACGGCATACGAGATTAGCTCATGTGACTGGAGTTCAGACGTGTGCTCTTCCGATCT	TAGCTCAT
BC_B11_P7_PRIMER	CAAGCAGAAGACGGCATACGAGATGCTAGTATGTGACTGGAGTTCAGACGTGTGCTCTTCCGATCT	GCTAGTAT
BC_B12_P7_PRIMER	CAAGCAGAAGACGGCATACGAGATCATGCTGTGTGACTGGAGTTCAGACGTGTGCTCTTCCGATCT	CATGCTGT
BC_C1_P7_PRIMER	CAAGCAGAAGACGGCATACGAGATACGTGATGGTGACTGGAGTTCAGACGTGTGCTCTTCCGATCT	ACGTGATG
BC_C2_P7_PRIMER	CAAGCAGAAGACGGCATACGAGATCGATACTAGTGACTGGAGTTCAGACGTGTGCTCTTCCGATCT	CGATACTA
BC_C3_P7_PRIMER	CAAGCAGAAGACGGCATACGAGATAGCTCAGAGTGACTGGAGTTCAGACGTGTGCTCTTCCGATCT	AGCTCAGA
BC_C4_P7_PRIMER	CAAGCAGAAGACGGCATACGAGATGACTGTGCGTGACTGGAGTTCAGACGTGTGCTCTTCCGATCT	GACTGTGC
BC_C5_P7_PRIMER	CAAGCAGAAGACGGCATACGAGATTCAGTCTCGTGACTGGAGTTCAGACGTGTGCTCTTCCGATCT	TCAGTCTC
BC_C6_P7_PRIMER	CAAGCAGAAGACGGCATACGAGATCATGCACAGTGACTGGAGTTCAGACGTGTGCTCTTCCGATCT	CATGCACA
BC_C7_P7_PRIMER	CAAGCAGAAGACGGCATACGAGATCTAGCGCTGTGACTGGAGTTCAGACGTGTGCTCTTCCGATCT	CTAGCGCT
BC_C8_P7_PRIMER	CAAGCAGAAGACGGCATACGAGATTACGTGTAGTGACTGGAGTTCAGACGTGTGCTCTTCCGATCT	TACGTGTA
BC_C9_P7_PRIMER	CAAGCAGAAGACGGCATACGAGATTGCATATCGTGACTGGAGTTCAGACGTGTGCTCTTCCGATCT	TGCATATC
BC_C10_P7_PRIMER	CAAGCAGAAGACGGCATACGAGATCTGACACTGTGACTGGAGTTCAGACGTGTGCTCTTCCGATCT	CTGACACT
BC_C11_P7_PRIMER	CAAGCAGAAGACGGCATACGAGATAGCTACACGTGACTGGAGTTCAGACGTGTGCTCTTCCGATCT	AGCTACAC
BC_C12_P7_PRIMER	CAAGCAGAAGACGGCATACGAGATTACGTAGGGTGACTGGAGTTCAGACGTGTGCTCTTCCGATCT	TACGTAGG
BC_D1_P7_PRIMER	CAAGCAGAAGACGGCATACGAGATGTCAACTGGTGACTGGAGTTCAGACGTGTGCTCTTCCGATCT	GTCAACTG
BC_D2_P7_PRIMER	CAAGCAGAAGACGGCATACGAGATGCATTAGCGTGACTGGAGTTCAGACGTGTGCTCTTCCGATCT	GCATTAGC
BC_D3_P7_PRIMER	CAAGCAGAAGACGGCATACGAGATGCTAGCCGGTGACTGGAGTTCAGACGTGTGCTCTTCCGATCT	GCTAGCCG
BC_D4_P7_PRIMER	CAAGCAGAAGACGGCATACGAGATATGCCGTAGTGACTGGAGTTCAGACGTGTGCTCTTCCGATCT	ATGCCGTA
BC_D5_P7_PRIMER	CAAGCAGAAGACGGCATACGAGATCGTACGGCGTGACTGGAGTTCAGACGTGTGCTCTTCCGATCT	CGTACGGC
BC_D6_P7_PRIMER	CAAGCAGAAGACGGCATACGAGATTCAGTTGAGTGACTGGAGTTCAGACGTGTGCTCTTCCGATCT	TCAGTTGA
BC_D7_P7_PRIMER	CAAGCAGAAGACGGCATACGAGATCTGACCAGGTGACTGGAGTTCAGACGTGTGCTCTTCCGATCT	CTGACCAG
BC_D8_P7_PRIMER	CAAGCAGAAGACGGCATACGAGATTCAGGACGGTGACTGGAGTTCAGACGTGTGCTCTTCCGATCT	TCAGGACG
BC_D9_P7_PRIMER	CAAGCAGAAGACGGCATACGAGATTCGATGGTGTGACTGGAGTTCAGACGTGTGCTCTTCCGATCT	TCGATGGT
BC_D10_P7_PRIMER	CAAGCAGAAGACGGCATACGAGATGTACCATCGTGACTGGAGTTCAGACGTGTGCTCTTCCGATCT	GTACCATC
BC_D11_P7_PRIMER	CAAGCAGAAGACGGCATACGAGATTGCATCCTGTGACTGGAGTTCAGACGTGTGCTCTTCCGATCT	TGCATCCT
BC_D12_P7_PRIMER	CAAGCAGAAGACGGCATACGAGATGTCACGTTGTGACTGGAGTTCAGACGTGTGCTCTTCCGATCT	GTCACGTT
BC_E1_P7_PRIMER	CAAGCAGAAGACGGCATACGAGATCTGAGCTTGTGACTGGAGTTCAGACGTGTGCTCTTCCGATCT	CTGAGCTT
BC_E2_P7_PRIMER	CAAGCAGAAGACGGCATACGAGATCTGAGAGCGTGACTGGAGTTCAGACGTGTGCTCTTCCGATCT	CTGAGAGC
BC_E3_P7_PRIMER	CAAGCAGAAGACGGCATACGAGATGATCGGAGGTGACTGGAGTTCAGACGTGTGCTCTTCCGATCT	GATCGGAG
BC_E4_P7_PRIMER	CAAGCAGAAGACGGCATACGAGATTAGCCTCGGTGACTGGAGTTCAGACGTGTGCTCTTCCGATCT	TAGCCTCG
BC_E5_P7_PRIMER	CAAGCAGAAGACGGCATACGAGATATCGCAATGTGACTGGAGTTCAGACGTGTGCTCTTCCGATCT	ATCGCAAT
BC_E6_P7_PRIMER	CAAGCAGAAGACGGCATACGAGATGTACAGGAGTGACTGGAGTTCAGACGTGTGCTCTTCCGATCT	GTACAGGA
BC_E7_P7_PRIMER	CAAGCAGAAGACGGCATACGAGATGATTGCTCGTGACTGGAGTTCAGACGTGTGCTCTTCCGATCT	GATTGCTC
BC_E8_P7_PRIMER	CAAGCAGAAGACGGCATACGAGATGTACGCCAGTGACTGGAGTTCAGACGTGTGCTCTTCCGATCT	GTACGCCA
BC_E9_P7_PRIMER	CAAGCAGAAGACGGCATACGAGATTACGGCGTGTGACTGGAGTTCAGACGTGTGCTCTTCCGATCT	TACGGCGT
BC_E10_P7_PRIMER	CAAGCAGAAGACGGCATACGAGATTACGCTTCGTGACTGGAGTTCAGACGTGTGCTCTTCCGATCT	TACGCTTC
BC_E11_P7_PRIMER	CAAGCAGAAGACGGCATACGAGATGATCTTCAGTGACTGGAGTTCAGACGTGTGCTCTTCCGATCT	GATCTTCA
BC_E12_P7_PRIMER	CAAGCAGAAGACGGCATACGAGATGCATATGGGTGACTGGAGTTCAGACGTGTGCTCTTCCGATCT	GCATATGG
BC_F1_P7_PRIMER	CAAGCAGAAGACGGCATACGAGATTCGGATATGTGACTGGAGTTCAGACGTGTGCTCTTCCGATCT	TCGGATAT
BC_F2_P7_PRIMER	CAAGCAGAAGACGGCATACGAGATGTCAAGCCGTGACTGGAGTTCAGACGTGTGCTCTTCCGATCT	GTCAAGCC
BC_F3_P7_PRIMER	CAAGCAGAAGACGGCATACGAGATACGGTACCGTGACTGGAGTTCAGACGTGTGCTCTTCCGATCT	ACGGTACC
BC_F4_P7_PRIMER	CAAGCAGAAGACGGCATACGAGATAGTCAAGGGTGACTGGAGTTCAGACGTGTGCTCTTCCGATCT	AGTCAAGG
BC_F5_P7_PRIMER	CAAGCAGAAGACGGCATACGAGATGCATGGCCGTGACTGGAGTTCAGACGTGTGCTCTTCCGATCT	GCATGGCC
BC_F6_P7_PRIMER	CAAGCAGAAGACGGCATACGAGATGACTGGAAGTGACTGGAGTTCAGACGTGTGCTCTTCCGATCT	GACTGGAA
BC_F7_P7_PRIMER	CAAGCAGAAGACGGCATACGAGATGTAACGAAGTGACTGGAGTTCAGACGTGTGCTCTTCCGATCT	GTAACGAA
BC_F8_P7_PRIMER	CAAGCAGAAGACGGCATACGAGATCAGTTCCGGTGACTGGAGTTCAGACGTGTGCTCTTCCGATCT	CAGTTCCG
BC_F9_P7_PRIMER	CAAGCAGAAGACGGCATACGAGATGTAACCGTGTGACTGGAGTTCAGACGTGTGCTCTTCCGATCT	GTAACCGT
BC_F10_P7_PRIMER	CAAGCAGAAGACGGCATACGAGATGACCGGTCGTGACTGGAGTTCAGACGTGTGCTCTTCCGATCT	GACCGGTC
BC_F11_P7_PRIMER	CAAGCAGAAGACGGCATACGAGATTGCCATTAGTGACTGGAGTTCAGACGTGTGCTCTTCCGATCT	TGCCATTA
BC_F12_P7_PRIMER	CAAGCAGAAGACGGCATACGAGATATGCGCGGGTGACTGGAGTTCAGACGTGTGCTCTTCCGATCT	ATGCGCGG
BC_G1_P7_PRIMER	CAAGCAGAAGACGGCATACGAGATACTGGTTGGTGACTGGAGTTCAGACGTGTGCTCTTCCGATCT	ACTGGTTG
BC_G2_P7_PRIMER	CAAGCAGAAGACGGCATACGAGATTGAACTCCGTGACTGGAGTTCAGACGTGTGCTCTTCCGATCT	TGAACTCC
BC_G3_P7_PRIMER	CAAGCAGAAGACGGCATACGAGATGCTTATCCGTGACTGGAGTTCAGACGTGTGCTCTTCCGATCT	GCTTATCC
BC_G4_P7_PRIMER	CAAGCAGAAGACGGCATACGAGATGATTCTAAGTGACTGGAGTTCAGACGTGTGCTCTTCCGATCT	GATTCTAA
BC_G5_P7_PRIMER	CAAGCAGAAGACGGCATACGAGATTCAGAATTGTGACTGGAGTTCAGACGTGTGCTCTTCCGATCT	TCAGAATT
BC_G6_P7_PRIMER	CAAGCAGAAGACGGCATACGAGATGACCTTGTGTGACTGGAGTTCAGACGTGTGCTCTTCCGATCT	GACCTTGT
BC_G7_P7_PRIMER	CAAGCAGAAGACGGCATACGAGATATGGCCGCGTGACTGGAGTTCAGACGTGTGCTCTTCCGATCT	ATGGCCGC
BC_G8_P7_PRIMER	CAAGCAGAAGACGGCATACGAGATCTGGAAGAGTGACTGGAGTTCAGACGTGTGCTCTTCCGATCT	CTGGAAGA
BC_G9_P7_PRIMER	CAAGCAGAAGACGGCATACGAGATGCAATAATGTGACTGGAGTTCAGACGTGTGCTCTTCCGATCT	GCAATAAT
BC_G10_P7_PRIMER	CAAGCAGAAGACGGCATACGAGATTGCTAGCTGTGACTGGAGTTCAGACGTGTGCTCTTCCGATCT	TGCTAGCT
BC_G11_P7_PRIMER	CAAGCAGAAGACGGCATACGAGATGTCGATGCGTGACTGGAGTTCAGACGTGTGCTCTTCCGATCT	GTCGATGC
BC_G12_P7_PRIMER	CAAGCAGAAGACGGCATACGAGATTGATCAGTGTGACTGGAGTTCAGACGTGTGCTCTTCCGATCT	TGATCAGT
BC_H1_P7_PRIMER	CAAGCAGAAGACGGCATACGAGATATGCTACGGTGACTGGAGTTCAGACGTGTGCTCTTCCGATCT	ATGCTACG
BC_H2_P7_PRIMER	CAAGCAGAAGACGGCATACGAGATATCAGTACGTGACTGGAGTTCAGACGTGTGCTCTTCCGATCT	ATCAGTAC
BC_H3_P7_PRIMER	CAAGCAGAAGACGGCATACGAGATTAGCAGTCGTGACTGGAGTTCAGACGTGTGCTCTTCCGATCT	TAGCAGTC
BC_H4_P7_PRIMER	CAAGCAGAAGACGGCATACGAGATGCAGTCGTGTGACTGGAGTTCAGACGTGTGCTCTTCCGATCT	GCAGTCGT
BC_H5_P7_PRIMER	CAAGCAGAAGACGGCATACGAGATTCATCGATGTGACTGGAGTTCAGACGTGTGCTCTTCCGATCT	TCATCGAT
BC_H6_P7_PRIMER	CAAGCAGAAGACGGCATACGAGATGACGTCATGTGACTGGAGTTCAGACGTGTGCTCTTCCGATCT	GACGTCAT
BC_H7_P7_PRIMER	CAAGCAGAAGACGGCATACGAGATTGACGATGGTGACTGGAGTTCAGACGTGTGCTCTTCCGATCT	TGACGATG
BC_H8_P7_PRIMER	CAAGCAGAAGACGGCATACGAGATCTACGTCGGTGACTGGAGTTCAGACGTGTGCTCTTCCGATCT	CTACGTCG
BC_H9_P7_PRIMER	CAAGCAGAAGACGGCATACGAGATTCGTCAGCGTGACTGGAGTTCAGACGTGTGCTCTTCCGATCT	TCGTCAGC
BC_H10_P7_PRIMER	CAAGCAGAAGACGGCATACGAGATTAGTACTGGTGACTGGAGTTCAGACGTGTGCTCTTCCGATCT	TAGTACTG
BC_H11_P7_PRIMER	CAAGCAGAAGACGGCATACGAGATGACTACGAGTGACTGGAGTTCAGACGTGTGCTCTTCCGATCT	GACTACGA
BC_H12_P7_PRIMER	CAAGCAGAAGACGGCATACGAGATTCGACGTCGTGACTGGAGTTCAGACGTGTGCTCTTCCGATCT	TCGACGTC
P5 Primers	Sequence	Barcode
Dual_P5_D1_ad1.2	AATGATACGGCGACCACCGAGATCTACACACGATGACACACTCTTTCCGATCTGGAGCTGTCGTTCACTC	ACGATGAC
Dual_P5_D2_ad1.2	AATGATACGGCGACCACCGAGATCTACACCAGCTGCAACACTCTTTCCGATCTGGAGCTGTCGTTCACTC	CAGCTGCA
Dual_P5_D3_ad1.2	AATGATACGGCGACCACCGAGATCTACACGAGCTAGCACACTCTTTCCGATCTGGAGCTGTCGTTCACTC	GAGCTAGC
Dual_P5_D4_ad1.2	AATGATACGGCGACCACCGAGATCTACACGCTGCAGCACACTCTTTCCGATCTGGAGCTGTCGTTCACTC	GCTGCAGC
Dual_P5_D5_ad1.2	AATGATACGGCGACCACCGAGATCTACACGCTGTACGACACTCTTTCCGATCTGGAGCTGTCGTTCACTC	GCTGTACG
Dual_P5_D6_ad1.2	AATGATACGGCGACCACCGAGATCTACACAGCTAGTGACACTCTTTCCGATCTGGAGCTGTCGTTCACTC	AGCTAGTG
Dual_P5_D7_ad1.2	AATGATACGGCGACCACCGAGATCTACACTCACTGACACACTCTTTCCGATCTGGAGCTGTCGTTCACTC	TCACTGAC
Dual_P5_D8_ad1.2	AATGATACGGCGACCACCGAGATCTACACCGTAGACTACACTCTTTCCGATCTGGAGCTGTCGTTCACTC	CGTAGACT
Dual_P5_D9_ad1.2	AATGATACGGCGACCACCGAGATCTACACTGATCGCAACACTCTTTCCGATCTGGAGCTGTCGTTCACTC	TGATCGCA
